# Dual control of lysogeny and phage defense by a phosphorylation-based toxin/antitoxin system

**DOI:** 10.1101/2022.09.05.506569

**Authors:** Yunxue Guo, Kaihao Tang, Brandon Sit, Jiayu Gu, Ran Chen, Jianzhong Lin, Shituan Lin, Xiaoxiao Liu, Weiquan Wang, Xinyu Gao, Zhaolong Nie, Tianlang Liu, Matthew K. Waldor, Xiaoxue Wang

## Abstract

Regulatory systems that maintain prophage quiescence integrate phage and host gene expression with environmental conditions^1,2^. In the opportunistic bacterial pathogen *Pseudomonas aeruginosa*, Pf filamentous bacteriophages play critical roles in biofilm formation and virulence^3-5^, but mechanisms governing Pf prophage activation in biofilms are largely unknown. Here, we report a new type of prophage regulatory module in a widely-distributed *P. aeruginosa* lineage that not only controls virion production of co-resident Pf prophages, but also mediates defense against diverse lytic phages. By comparing two lineages of the prototype *P. aeruginosa* strain PAO1 that harbor different Pf prophages, we identified a prophage-encoded kinase-kinase-phosphatase (KKP) system that controls Pf production in biofilms. KKP components exhibit dynamic stoichiometry, where high kinase levels in planktonic conditions maintain phosphorylation of the host H-NS protein MvaU, repressing prophage activation. During biofilm formation, phosphatase expression is heightened, leading to MvaU dephosphorylation and alleviating repression of prophage gene expression. KKP clusters are present in hundreds of diverse temperate prophages and other mobile elements across Gram-negative bacteria. Characterization of KKP modules from different species revealed that, in addition to regulating Pf phage lysogeny, KKP functions as a tripartite toxin-antitoxin system that mediates host defense from predatory lytic phages. KKP represents a new phosphorylation-based mechanism for prophage regulation and for phage defense. The dual function of this module raises the question of whether other newly described phage defense systems^6-9^ also regulate intrinsic prophage biology in diverse hosts.

---

Filamentous bacteriophages (inoviruses) infect diverse bacterial hosts^10,11^, including the opportunistic human pathogen *Pseudomonas aeruginosa*^12^. The filamentous ‘Pf’ phages in *P. aeruginosa* play important roles in virulence^5^ and formation of characteristic *P. aeruginosa* biofilms^3,4^, where expression of genes enabling virion production is markedly upregulated^13^. Pf virions directly participate in the formation of viscous liquid crystals^14-16^ and can suppress mammalian immunity by directly inhibiting phagocytosis and bacterial clearance^17^. Several host factors, such as H-NS-like nucleoid binding proteins, regulate the lysogeny of the Pf4 prophage^18-20^, but the mechanisms that control Pf prophage activation are largely uncharted. Pfs often encode conserved structural genes as well as disparate accessory genes whose functions are not clear^21-25^, suggesting genetic diversity within the Pf clade may have consequences for understanding Pf prophage biology and regulation. Additionally, although many *P. aeruginosa* strains encode multiple Pf prophages, interactions between co-resident Pf prophages have not been documented.
