## Supplementary material for "Dual control of lysogeny and phage defense by a phosphorylation-based toxin/antitoxin system": Table S3

### Sheet: Table S8
Table S3. Published articles with sequenching raw data deposited in the NCBI SRA database. Sequencing reads were mapped to the reference genome of MPAO1 (CP079712). Average depths were calculated of Pf4 and Pf6 genome regions and their 1000 bp flanking regions. Because the structrual genes of Pf4 and Pf6 are highly similar (~ 99% identity at nucleiotide acid level), a few reads of SRR5311841 samp…
		SRA				Average depth mapping to our new assembled MPAO1 genome
PubMed ID	Date of publish	Run	Library Strategy	Pf4	Pf6	whole genome (1-16275471)	Pf4 upstream 1000 bp	Pf4 (4717479-4729916)	Pf4 downstream 1000 bp	Pf6 upstream 1000 bp	Pf6 (5241440-5253589)	Pf6 downstream 1000 bp
29375519	2017 Jan 1	ERR2181630	WGS	Y	Y	251.419	224.91	324.582	259.039	223.027	296.372	203.092
21253457	2011 Jan 18	SRR032420	WGS	Y	Y	56.5259	57.0213	65.3022	56.0912	59.4319	65.9922	61.2252
29259206	2017 Dec 19	SRR7059181	WGS	Y	Y	186.159	185.008	196.426	191.659	191.317	194.684	191.932
31270321	2019 Jul 3	SRR8597328	WGS	Y	Y	76.2358	75.1035	78.8037	78.1946	78.7981	79.2104	76.5835
31270321	2019 Jul 3	SRR9031888	WGS	Y	Y	33.2009	30.8545	35.1367	33.9658	34.5236	34.4416	31.6338
31433830	2019 Aug 1	SRR8061809	WGS	Y	Y	109.912	108.37	94.0041	110.009	115.912	96.4854	116.621
32154616	2020 Jun	SRR8862098	WGS	Y	Y	95.4184	100.805	89.3575	99.7339	103.201	90.651	101.91
33318204	2020 Dec 29	SRR11361804	WGS	Y	Y	52.8483	49.7212	48.5333	27.4881	55.7282	55.1539	59.6229
33563827	2021 Feb 9	ERR4580875	WGS	Y	Y	161.301	165.266	222.973	162.877	182.492	236.354	182.484
33670077	2021 Feb 21	ERR4580892	WGS	Y	Y	178.035	177.97	248.846	183.965	199.382	272.096	203.546
33731715	2021 Mar 17	SRR12053847	WGS	Y	Y	109.065	119.631	171.924	116.668	127.338	175.246	128.015
29718466	2018 Jul 27	SRR5311841	WGS	Y	N	165.737	173.21	274.54	185.27	188.856	5.1894	183.613
31433830	2019 Aug 1	SRR13063394	RNA-Seq	Y	Y	204.244	49.3484	102.463	48.3612	158.593	93.0434	52.977
31611643	2019 Dec	SRR10008981	RNA-Seq	Y	Y	65.7306	19.1972	33.5427	14.3981	140.309	44.2804	22.7286
33448239	2021 Jan 15	SRR13160340	RNA-Seq	Y	Y	56.2935	3.7535	19.2019	10.038	102.925	28.253	30.8958
33670077	2021 Feb 21	SRR12118055	RNA-Seq	Y	Y	185.697	111.707	1645.13	139.959	154.577	4223.79	153.55
33731715	2021 Mar 17	SRR12995206	RNA-Seq	Y	Y	57.2957	24.0219	29.5053	42.8882	50.4358	24.8089	15.6733
34078900	2021 Jun 2	SRR11998423	RNA-Seq	Y	Y	301.478	110.912	297.31	227.118	1067.53	18.1316	110.684
33245158	2021 Jun	SRR12363287	RNA-Seq	Y	Y	66.3873	6.4422	43.1371	36.2358	34.5303	48.2919	14.6621
27075392	2016 Apr 14	SRR1654902	OTHER	Y	Y	451.529	370.425	576.53	342.241	374.442	602.998	413.144
33147461	2020 Nov 3	SRR11814595	OTHER	Y	Y	1526.17	1506.67	2093.97	1560.53	1855.11	2340.72	1689.45
33436508	2021 Jan 12	SRR12363298	OTHER	Y	Y	86.5574	73.5383	769.784	81.6303	98.6478	736.642	111.626
31925438	2020 Mar 18	SRR10137255	OTHER	Y	Y	87.0301	73.9279	773.305	82.0929	99.2214	739.354	112.213
31925438	2020 Mar 18	SRR10137258	OTHER	Y	Y	78.6704	76.3894	420.372	83.3352	94.2944	407.359	102.786

### Sheet: original
Table S8. Published articles with sequenching raw data deposited in the NCBI SRA database.
SRA		Average depth mapping to our new assembled MPAO1 genome							Publiactions
Run	Library Strategy	whole genome (1-16275471)	Pf4 upstream 1000 bp	Pf4 (4717479-4729916)	Pf4 downstream 1000bp)	Pf6 upstream 1000 bp	Pf6 (5241440-5253589)	Pf6 downstream 1000bp)	PubMed ID	Title	Journal	Date
ERR2181630	WGS	251.419	224.91	324.582	259.039	223.027	296.372	203.092	29375519	Additive Effects of Quorum Sensing Anti-Activators on Pseudomonas aeruginosa Virulence Traits and Transcriptome.	Frontiers in microbiology	2017 Jan 1
SRR032420	WGS	56.5259	57.0213	65.3022	56.0912	59.4319	65.9922	61.2252	21253457	Genome-scale identification of resistance functions in Pseudomonas aeruginosa using Tn-seq.	mBio	2011 Jan 18
SRR7059181	WGS	186.159	185.008	196.426	191.659	191.317	194.684	191.932	29259206	Films of Bacteria at Interfaces (FBI): Remodeling of Fluid Interfaces by Pseudomonas aeruginosa.	Scientific reports	2017 Dec 19
SRR8597328	WGS	76.2358	75.1035	78.8037	78.1946	78.7981	79.2104	76.5835	31270321	An integrated genomic regulatory network of virulence-related transcriptional factors in Pseudomonas aeruginosa.	Nature communications	2019 Jul 3
SRR9031888	WGS	33.2009	30.8545	35.1367	33.9658	34.5236	34.4416	31.6338	31270321	An integrated genomic regulatory network of virulence-related transcriptional factors in Pseudomonas aeruginosa.	Nature communications	2019 Jul 3
SRR8061809	WGS	109.912	108.37	94.0041	110.009	115.912	96.4854	116.621	31433830	Comparison of single-nucleotide variants identified by Illumina and Oxford Nanopore technologies in the context of a potential outbreak of Shiga toxin-producing Escherichia coli.	GigaScience	2019 Aug 1
SRR8862098	WGS	95.4184	100.805	89.3575	99.7339	103.201	90.651	101.91	32154616	Integrative omics analysis of Pseudomonas aeruginosa virus PA5oct highlights the molecular complexity of jumbo phages.	Environmental microbiology	2020 Jun
SRR11361804	WGS	52.8483	49.7212	48.5333	27.4881	55.7282	55.1539	59.6229	33318204	Identification of novel targets of azithromycin activity against Pseudomonas aeruginosa grown in physiologically relevant media.	Proceedings of the National Academy of Sciences of the United States of America	2020 Dec 29
ERR4580875	WGS	161.301	165.266	222.973	162.877	182.492	236.354	182.484	33563827	A Grad-seq View of RNA and Protein Complexes in Pseudomonas aeruginosa under Standard and Bacteriophage Predation Conditions.	mBio	2021 Feb 9
ERR4580892	WGS	178.035	177.97	248.846	183.965	199.382	272.096	203.546	33670077	Glucose-Binding of Periplasmic Protein GltB Activates GtrS-GltR Two-Component System in Pseudomonas aeruginosa.	Microorganisms	2021 Feb 21
SRR12053847	WGS	109.065	119.631	171.924	116.668	127.338	175.246	128.015	33731715	Control of a programmed cell death pathway in Pseudomonas aeruginosa by an antiterminator.	Nature communications	2021 Mar 17
SRR13063394	RNA-Seq	204.244	49.3484	102.463	48.3612	158.593	93.0434	52.977	31433830	Comparison of single-nucleotide variants identified by Illumina and Oxford Nanopore technologies in the context of a potential outbreak of Shiga toxin-producing Escherichia coli.	GigaScience	2019 Aug 1
SRR10008981	RNA-Seq	65.7306	19.1972	33.5427	14.3981	140.309	44.2804	22.7286	31611643	Mucin glycans attenuate the virulence of Pseudomonas aeruginosa in infection.	Nature microbiology	2019 Dec
SRR13160340	RNA-Seq	56.2935	3.7535	19.2019	10.038	102.925	28.253	30.8958	33448239	Differential transcription profiling of the phage LUZ19 infection process in different growth media.	RNA biology	2021 Jan 15
SRR12118055	RNA-Seq	185.697	111.707	1645.13	139.959	154.577	4223.79	153.55	33670077	Glucose-Binding of Periplasmic Protein GltB Activates GtrS-GltR Two-Component System in Pseudomonas aeruginosa.	Microorganisms	2021 Feb 21
SRR12995206	RNA-Seq	57.2957	24.0219	29.5053	42.8882	50.4358	24.8089	15.6733	33731715	Control of a programmed cell death pathway in Pseudomonas aeruginosa by an antiterminator.	Nature communications	2021 Mar 17
SRR11998423	RNA-Seq	301.478	110.912	297.31	227.118	1067.53	18.1316	110.684	34078900	RNA atlas of human bacterial pathogens uncovers stress dynamics linked to infection.	Nature communications	2021 Jun 2
SRR12363287	RNA-Seq	66.3873	6.4422	43.1371	36.2358	34.5303	48.2919	14.6621	33245158	H-NS-like proteins in Pseudomonas aeruginosa coordinately silence intragenic transcription.	Molecular microbiology	2021 Jun
SRR1654902	OTHER	451.529	370.425	576.53	342.241	374.442	602.998	413.144	27075392	Explosive cell lysis as a mechanism for the biogenesis of bacterial membrane vesicles and biofilms.	Nature communications	2016 Apr 14
SRR11814595	OTHER	1526.17	1506.67	2093.97	1560.53	1855.11	2340.72	1689.45	33147461	Distinct Activities of Bacterial Condensins for Chromosome Management in Pseudomonas aeruginosa.	Cell reports	2020 Nov 3
SRR12363298	OTHER	86.5574	73.5383	769.784	81.6303	98.6478	736.642	111.626	33436508	Transcription Inhibitors with XRE DNA-Binding and Cupin Signal-Sensing Domains Drive Metabolic Diversification in Pseudomonas.	mSystems	2021 Jan 12
SRR10137255	OTHER	87.0301	73.9279	773.305	82.0929	99.2214	739.354	112.213	31925438	Species-specific recruitment of transcription factors dictates toxin expression.	Nucleic acids research	2020 Mar 18
SRR10137258	OTHER	78.6704	76.3894	420.372	83.3352	94.2944	407.359	102.786	31925438	Species-specific recruitment of transcription factors dictates toxin expression.	Nucleic acids research	2020 Mar 18
SRR5311841	WGS	165.737	173.21	274.54	185.27	188.856	5.1894	183.613	29718466	Genome-wide mapping of the RNA targets of the Pseudomonas aeruginosa riboregulatory protein RsmN.	Nucleic acids research	2018 Jul 27
SRR12804022	RNA-Seq	19.9346	5.1435	51.0276	4.2388	25.3849	0.130986	3.5524	33443205	Endogenous membrane stress induces T6SS activity in Pseudomonas aeruginosa.	Proceedings of the National Academy of Sciences of the United States of America	2021 Jan 5
									below are those with genome published
									32341475	Allelic polymorphism shapes community function in evolving Pseudomonas aeruginosa populations	The ISME Journal (	2020 Mar 23
									33127897	An integrated model system to gain mechanistic insights into biofilm-associated antimicrobial resistance in Pseudomonas aeruginosa MPAO1	NPJ Biofilms Microbiomes	2020 Oct 30
									31906858	Genome sequence of Pseudomonas aeruginosa PAO1161, a PAO1 derivative with the ICEPae1161 integrative and conjugative element	BMC Genomics	2020 Jan 6
									24336371	Draft Genome Sequences of Two Alginate-Overproducing Variants of Pseudomonas aeruginosa, PAO1-VE2 and PAO1-VE13	Genome Announc	2013 Dec 12
									17005832	Method for regulated expression of single-copy efflux pump genes in a surrogate Pseudomonas aeruginosa strain: identification of the BpeEF-OprC chloramphenicol and trimethoprim efflux pump of Burkholderia pseudomallei 1026b	Antimicrob Agents Chemother	2006 Oct
									24115549	Draft Genome Sequence of a Stable Mucoid Strain of Pseudomonas aeruginosa PAO581 with a mucA25 Mutation	Genome Announc	2013 Oct 10
									10984043	Complete genome sequence of Pseudomonas aeruginosa PAO1, an opportunistic pathogen	Nature	2000 Aug 31
