## Supplementary material for "Dual control of lysogeny and phage defense by a phosphorylation-based toxin/antitoxin system": Table S7

### Sheet: Fig 5f sites
Table S7 List of phosphorylation sites that are modified by KKMP and KKPMP identified by phosphoproteome.
Protein accession（PAO1 in this study）	PAO1_ID	Gene Name	Position	Amino acid	Protein description	PEP	Score	Charge	Modified sequence	Mass error [ppm]	vector_1	vector_2	vector_3	KKMP_1	KKMP_2	KKMP_3	KKPMP_1	KKPMP_2	KKPMP_3
PAO1_0154	PA0141		6	T	Polyphosphate kinase 2 (EC 2.7.4.1)	4.87584e-120	285.04	3	SEEPT(1)VSPPSPEQPAAQPAKPARPAAR	-0.89973	0.015	0.012	0.016	3.137	3.981	3.351	0.023	0.018	0.014
PAO1_0188	PA0176		639	S	Aerotaxis sensor receptor protein	7.80781e-07	156.67	3	LDTPPS(1)VVQLASAR	-1.0502	0.022	0	0.02	3.138	3.47	3.142	0	0	0
PAO1_0191	PA0179		96	S	Chemotaxis regulator - transmits chemoreceptor signals to flagellar motor components CheY	5.14939e-09	161.51	2	S(1)AGATGWLVK	-1.8176	0	0	0	7.282	7.173	7.47	0.048	0.058	0.05
PAO1_0191	PA0179		84	T	Chemotaxis regulator - transmits chemoreceptor signals to flagellar motor components CheY	3.35006e-09	158.5	3	SVPILMLT(0.018)T(0.947)ES(0.028)S(0.007)DAMK	-2.5219	0	0	0	3.91	3.849	3.542	0	0	0
PAO1_0281	PA0263	hcpC	160	T	T6SS component Hcp	6.20316e-05	90.1	3	ITWTHEVS(0.018)GT(0.913)S(0.062)GS(0.006)DDWR	1.6373	0	0	0	4.798	2.652	4.598	0	0	0
PAO1_0354	PA0329		45	S	UPF0339 protein YegP.N / UPF0339 protein YegP.C	4.94947e-09	180.61	3	AKDS(1)ALGGIES(1)VR	-0.95511	0.017	0.014	0.032	5.887	7.36	5.802	0.077	0.054	0.053
PAO1_0354	PA0329		38	S	UPF0339 protein YegP.N / UPF0339 protein YegP.C	1.22202e-06	165.16	3	AKDS(1)ALGGIES(1)VR	-0.95511	0	0.03	0.035	4.466	5.445	4.965	0.061	0.043	0
PAO1_0401	PA0373	ftsY	42	S	Signal recognition particle receptor FtsY	2.9334e-160	333.53	3	KKPQAGEQPADQPVEPVS(1)ET(1)AAAEQR	-0.5418	0.002	0.002	0.003	2.756	3.542	3.447	0.004	0.005	0.004
PAO1_0419	PA0391		435	T	hypothetical protein	5.84947e-05	119.38	3	LLQHQGAT(1)LRET(1)IR	0.36759	0	0	0	2.107	2.045	4.436	0	0	0
PAO1_0419	PA0391		431	T	hypothetical protein	5.84947e-05	119.38	3	LLQHQGAT(1)LRET(1)IR	0.36759	0	0	0	2.243	2.126	4.163	0	0	0
PAO1_0419	PA0391		603	T	hypothetical protein	8.5037e-06	178.95	3	GLAQET(1)QQVR	0.89703	0	0	0	2.28	3.33	2.53	0	0	0
PAO1_0419	PA0391		401	T	hypothetical protein	6.37523e-57	252.71	3	DSGQLLFELT(1)AKT(1)KDDHGR	0.9448	0	0	0	2.608	2.527	3.187	0	0	0
PAO1_0419	PA0391		404	T	hypothetical protein	6.37523e-57	252.71	3	DSGQLLFELT(1)AKT(1)KDDHGR	0.9448	0	0	0	2.608	2.527	3.187	0	0	0
PAO1_0425	PA0396	pilU	182	T	Type IV pilus assembly ATPase component PilU	5.55919e-64	279.55	2	EVGLDT(1)DSFEVALK	0.53035	0	0	0	2.165	2.176	2.023	0	0	0
PAO1_0425	PA0396	pilU	74	S	Type IV pilus assembly ATPase component PilU	5.17737e-15	184.91	3	RDFAENHECNFAIS(1)AR	-0.74215	0	0	0	2.21	2.015	2.137	0	0	0
PAO1_0437	PA0408	pilG	18	T	twitching motility protein PilG	3.38259e-05	154.65	3	VMVIDDS(0.005)KT(0.995)IR	-0.63855	0.01	0.009	0	2.908	2.721	3.127	0	0	0.012
PAO1_0437	PA0408	pilG	109	T	twitching motility protein PilG	5.40464e-17	196.66	3	IVGSDQYLT(1)KPFSK	0.029107	0	0	0	3.334	2.389	3.079	0.007	0.007	0.013
PAO1_0494	PA0459		541	T	ATP-dependent Clp protease ATP-binding subunit PA0459, ClpC family	5.10869e-15	214.04	3	KEHLEQIT(1)ER	-1.6417	0	0	0	3.185	2.346	3.82	0.008	0	0.004
PAO1_0633	PA0587		148	T	UPF0229 protein YeaH	8.25345e-22	224.59	3	HITGTDTFKT(1)VR	-0.041812	0	0	0	5.343	6.252	4.686	0.006	0.007	0.004
PAO1_0633	PA0587		170	S	UPF0229 protein YeaH	0.0140383	74.611	2	T(1)LRS(1)AHAR	2.0416	0	0	0	2.039	3.282	2.954	0	0	0
PAO1_0633	PA0587		167	T	UPF0229 protein YeaH	0.000639126	152.7	2	T(1)LRS(1)AHAR	2.0416	0	0	0	2.157	3.481	2.633	0	0	0
PAO1_0633	PA0587		73	T	UPF0229 protein YeaH	2.56536e-10	207.67	2	QT(1)VVHPGNK	0.14615	0	0	0	2.204	2.945	3.081	0	0	0
PAO1_0633	PA0587		83	T	UPF0229 protein YeaH	0.0184722	61.235	3	EFT(1)AGEHIAR	-0.89748	0	0	0	2.245	2.79	3.179	0	0	0
PAO1_0633	PA0587		92	S	UPF0229 protein YeaH	0.00173462	67.76	4	EFTAGEHIARPS(1)GGGGGR	-0.28509	0	0	0	2.39	2.564	3.225	0	0	0
PAO1_0633	PA0587		154	S	UPF0229 protein YeaH	0.000419975	154.74	2	AGIS(1)NDGNPSR	-1.4865	0	0	0	2.76	3.2	2.203	0	0	0
PAO1_0633	PA0587		141	T	UPF0229 protein YeaH	1.22138e-05	149.97	3	HIT(1)GTDTFKT(1)VR	0.63977	0	0	0	2.772	2.78	2.583	0	0	0
PAO1_0633	PA0587		42	S	UPF0229 protein YeaH	1.35308e-18	185.71	3	RS(0.998)IT(0.002)DMEHGEQISIPGR	0.55442	0	0	0	3.209	2.34	2.494	0	0	0
PAO1_0633	PA0587		229	T	UPF0229 protein YeaH	1.97837e-07	188.27	2	VPFLDT(1)FDLK	-0.36628	0	0	0	3.316	2.437	2.281	0	0	0
PAO1_0808	PA0745	dspI	3	T	Enoyl-CoA hydratase (EC 4.2.1.17) => degradation of branched-chain amino acids and alpha-keto acids	1.4981e-10	181.66	2	MNT(1)AVEPYK	0.68969	0	0	0	2.656	2.315	2.059	0.006	0.006	0.006
PAO1_0810	PA0747		498	T	Methylmalonate-semialdehyde dehydrogenase (EC 1.2.1.27)	2.3162e-43	213.37	3	WFDDEPTTDESSAGPNMT(1)IHLK	-1.129	0	0	0	2.35	2.002	3.539	0	0	0
PAO1_0934	PA0865	hpd	346	S	4-hydroxyphenylpyruvate dioxygenase (EC 1.13.11.27)	6.89926e-37	243.11	2	ALFES(1)IEEDQIR	0.52291	0	0	0	2.422	2.939	3.143	0	0	0
PAO1_0934	PA0865	hpd	208	S	4-hydroxyphenylpyruvate dioxygenase (EC 1.13.11.27)	0.00382294	134.23	2	LTGLFS(1)R	0.011294	0	0	0	2.796	2.839	2.865	0	0	0
PAO1_0934	PA0865	hpd	204	T	4-hydroxyphenylpyruvate dioxygenase (EC 1.13.11.27)	0.000222894	98.165	3	YFDIEGKLT(0.969)GLFS(0.031)R	0.7295	0	0	0	2.911	3.359	2.285	0	0	0
PAO1_0934	PA0865	hpd	229	T	4-hydroxyphenylpyruvate dioxygenase (EC 1.13.11.27)	1.08725e-15	177.03	3	IPINES(0.004)ADDT(0.792)S(0.204)QIEEFIR	-0.55215	0	0	0	3.125	2.351	2.982	0	0	0
PAO1_0941	PA0872	phhA	3	T	Phenylalanine-4-hydroxylase (EC 1.14.16.1)	0.00176931	120.55	2	MKT(0.999)T(0.001)QYVAR	-0.94658	0	0	0	3.745	4.863	6.363	0	0	0
PAO1_1118	PA1036		179	T	hypothetical protein	0.000169055	103.4	3	S(1)EPAAPAPDT(0.859)S(0.141)HLR	0.21936	0.002	0.003	0.002	3.959	5.224	3.37	0	0	0
PAO1_1177	PA1092	fliC	40	S	Flagellin protein FlaB	3.52386e-25	191.29	3	INS(1)AKDDAAGLQIS(1)NR	-2.4944	0.004	0.006	0	6.172	6.699	6.179	0.011	0.012	0.006
PAO1_1177	PA1092	fliC	441	T	Flagellin protein FlaB	0	483.61	3	FKNTIDNLTNISENAT(1)NAR	0.36309	0	0.006	0.004	6.464	3.342	4.744	0	0	0.007
PAO1_1177	PA1092	fliC	27	T	Flagellin protein FlaB	1.28977e-111	320.05	3	NLNASSNDLNT(0.965)S(0.035)LQR	0.33432	0.012	0.015	0.01	7.374	7.026	6.953	0.026	0.016	0.01
PAO1_1177	PA1092	fliC	51	S	Flagellin protein FlaB	5.77495e-09	187.6	3	INS(1)AKDDAAGLQIS(1)NR	-2.4944	0.009	0.011	0.009	7.635	5.435	8.299	0.037	0.025	0.021
PAO1_1177	PA1092	fliC	429	T	Flagellin protein FlaB	7.3306e-37	218.63	3	FKNT(1)IDNLTNISENATNAR	0.074677	0.017	0.016	0.008	9.062	5.415	7.005	0.024	0.024	0.028
PAO1_1177	PA1092	fliC	233	S	Flagellin protein FlaB	0.00138612	132.97	2	MDGAIPNLS(1)AR	0.72333	0	0	0	3.766	2.623	3.128	0	0	0.045
PAO1_1177	PA1092	fliC	460	S	Flagellin protein FlaB	8.77534e-08	154.34	3	IKDTDFAAETAALS(1)K	-0.433	0	0	0	3.398	2.781	3.353	0	0.036	0
PAO1_1177	PA1092	fliC	450	T	Flagellin protein FlaB	3.19806e-05	87.496	3	IKDT(1)DFAAETAALSK	-1.3914	0	0	0	3.261	2.794	3.509	0.021	0	0
PAO1_1177	PA1092	fliC	437	S	Flagellin protein FlaB	4.23779e-33	224.56	3	FKNT(1)IDNLTNIS(1)ENATNAR	-1.0078	0	0	0	4.494	2.315	2.773	0.064	0	0
PAO1_1177	PA1092	fliC	85	S	Flagellin protein FlaB	3.25964e-112	295.6	3	NANDGISLAQTAEGALQQS(0.797)T(0.203)NILQR	1.7354	0	0	0	2.054	2.403	2.708	0	0	0
PAO1_1177	PA1092	fliC	59	S	Flagellin protein FlaB	0.000950777	93.495	3	LSNQIS(1)GLNVATR	0.42979	0	0	0	2.365	2.586	2.236	0	0	0
PAO1_1177	PA1092	fliC	434	T	Flagellin protein FlaB	2.34338e-20	195.15	3	NTIDNLT(1)NISENAT(1)NAR	-1.1866	0	0	0	2.595	2.462	2.156	0	0	0
PAO1_1177	PA1092	fliC	65	T	Flagellin protein FlaB	1.39106e-05	146.86	3	LSNQISGLNVAT(1)R	0.506	0	0	0	2.699	2.243	2.29	0	0	0
PAO1_1177	PA1092	fliC	129	T	Flagellin protein FlaB	2.54839e-07	186.24	2	ISDT(1)T(0.005)T(0.995)FGGR	0.99529	0	0	0	2.818	2.319	2.103	0	0	0
PAO1_1177	PA1092	fliC	14	T	Flagellin protein FlaB	6.77521e-27	219.95	3	ALTVNTNIAS(1)LNT(1)QR	-0.025628	0	0	0	2.865	2.111	2.275	0	0	0
PAO1_1179	PA1094	fliD	315	T	Flagellar cap protein FliD	1.25275e-08	169.67	2	NPVT(1)GALLGDASVR	0.0048437	0	0	0	2.495	2.618	2.656	0	0	0
PAO1_1179	PA1094	fliD	410	T	Flagellar cap protein FliD	2.36914e-20	175.59	3	MKPYTDAQGILDQRT(0.974)T(0.887)T(0.139)LQK	-0.53442	0	0	0	2.524	2.492	2.761	0	0	0
PAO1_1179	PA1094	fliD	411	T	Flagellar cap protein FliD	2.36914e-20	175.59	3	MKPYTDAQGILDQRT(0.974)T(0.887)T(0.139)LQK	-0.53442	0	0	0	2.524	2.492	2.761	0	0	0
PAO1_1179	PA1094	fliD	39	T	Flagellar cap protein FliD	1.97347e-15	170.89	3	TNQLATLEKT(0.966)T(0.908)T(0.102)T(0.024)R	3.9318	0	0	0	2.567	2.465	2.746	0	0	0
PAO1_1179	PA1094	fliD	453	T	Flagellar cap protein FliD	3.15239e-61	264.63	3	LTTQFNLLSAMQDEMT(1)KR	0.5666	0	0	0	2.729	2.281	2.776	0	0	0
PAO1_1179	PA1094	fliD	400	T	Flagellar cap protein FliD	7.61239e-07	154.56	3	MKPYT(1)DAQGILDQR	-0.7172	0	0	0	2.79	2.255	2.74	0	0	0
PAO1_1179	PA1094	fliD	305	T	Flagellar cap protein FliD	1.57162e-42	259.51	2	FINEQTVVT(1)K	0.87239	0	0	0	2.858	2.4	2.517	0	0	0
PAO1_1179	PA1094	fliD	29	T	Flagellar cap protein FliD	3.09715e-16	179.58	3	MVNLEGAAKT(1)NQLAT(1)LEK	-0.70955	0	0	0	2.981	2.24	2.56	0	0	0
PAO1_1179	PA1094	fliD	412	T	Flagellar cap protein FliD	1.4293e-17	151.99	3	MKPYTDAQGILDQRT(0.903)T(0.16)T(0.937)LQK	1.7029	0	0	0	3.074	2.025	2.694	0	0	0
PAO1_1249	PA1159		43	S	Cold shock protein of CSP family	1.36832e-09	185.71	3	GEGHRS(1)LVEGQK	0.40454	0.035	0.029	0.019	3.284	3.811	3.211	0.045	0.027	0.03
PAO1_1265	PA1779		437	T	Periplasmic nitrate reductase (EC 1.7.99.4)	0.000599292	137.84	2	LPADLVVT(1)NPK	-0.24143	0	0	0	2.132	2.11	2.684	0	0	0
PAO1_1265	PA1779		419	T	Periplasmic nitrate reductase (EC 1.7.99.4)	1.54463e-19	158.74	3	ISEPGNSPFSLTGQPSACGT(1)AR	1.2432	0	0	0	2.212	2.276	2.427	0	0	0
PAO1_1337	PA1244	qslA	83	T	hypothetical protein	0.00219099	119.74	2	T(1)AFEVAFLTR	-1.6783	0	0	0	4.052	5.819	4.118	0	0	0
PAO1_1337	PA1244	qslA	9	T	hypothetical protein	1.58256e-86	314.55	2	EKT(1)HVDAIIER	-0.14145	0	0	0	4.299	5.303	4.375	0	0	0
PAO1_1562	PA1458		364	S	Signal transduction histidine kinase CheA	2.29507e-30	181.93	3	PAAPDRPAAS(1)EAET(0.264)T(0.736)VR	0.42156	0	0.021	0.013	2.816	2.84	2.194	0.015	0.021	0.018
PAO1_1563		cheB	174	S	Chemotaxis response regulator protein-glutamate methylesterase CheB (EC 3.1.1.61)	7.40256e-100	300.05	2	VGAGASPAPAS(0.958)T(0.031)S(0.011)AAPK	0.4494	0.004	0.006	0.005	2.95	2.811	2.687	0.006	0.011	0.008
PAO1_1703	PA1586	sucB	141	T	Dihydrolipoamide succinyltransferase component (E2) of 2-oxoglutarate dehydrogenase complex (EC 2.3.1.61)	1.96817e-21	207.56	3	VT(1)KEDVVAAVEAK	0.081385	0.01	0.015	0.014	3.013	3.461	3.849	0.019	0.029	0.017
PAO1_1777	PA1657	hsiB2	21	T	T6SS component TssB (ImpB/VipA)	2.9288e-169	354.95	3	PAT(1)GGAQEEIELPLK	-0.3614	0	0	0	2.425	2.194	2.36	0.003	0	0
PAO1_1778	PA1658	hsiC2	361	S	T6SS component TssC (ImpC/VipB)	6.44399e-116	316.75	3	KGSDNAAFFSAS(0.995)S(0.005)VQKPK	0.22814	0	0	0	4.733	3.903	4.739	0.002	0.003	0.003
PAO1_1778	PA1658	hsiC2	372	S	T6SS component TssC (ImpC/VipB)	0.00288031	129.89	2	FFGIS(1)AEGK	-0.53547	0	0	0	4.351	4.3	4.662	0.01	0.01	0.011
PAO1_1778	PA1658	hsiC2	331	S	T6SS component TssC (ImpC/VipB)	4.35006e-07	185.37	3	IPT(1)EVLVS(1)DRR	0.17734	0.002	0.003	0.002	7.011	7.683	5.304	0.009	0.012	0.011
PAO1_1778	PA1658	hsiC2	302	S	T6SS component TssC (ImpC/VipB)	1.68567e-147	310.06	4	WCPNIIGPQS(1)GGAVEDLPLHHFES(0.998)MGEIET(0.002)K	0.9557	0	0	0	4.166	4.525	4.451	0.031	0.031	0.029
PAO1_1778	PA1658	hsiC2	362	S	T6SS component TssC (ImpC/VipB)	1.16517e-19	194.97	3	KGSDNAAFFS(0.991)AS(0.022)S(0.986)VQKPK	-0.65724	0	0	0	3.14	2.462	3.22	0.036	0	0
PAO1_1778	PA1658	hsiC2	257	S	T6SS component TssC (ImpC/VipB)	5.77417e-09	161.02	3	TPYDPEENPVKS(1)FAYK	1.1273	0	0	0	2.185	2.181	2.334	0	0	0
PAO1_1778	PA1658	hsiC2	267	S	T6SS component TssC (ImpC/VipB)	3.16059e-132	321.26	3	ETVANS(1)HEHYLWGNTAYAFGTK	-1.4759	0	0	0	2.19	2.392	2.12	0	0	0
PAO1_1778	PA1658	hsiC2	263	T	T6SS component TssC (ImpC/VipB)	2.32788e-213	382.67	4	SFAYKET(1)VANSHEHYLWGNT(1)AYAFGTK	0.12624	0	0	0	2.293	2.227	2.18	0	0	0
PAO1_1778	PA1658	hsiC2	416	T	T6SS component TssC (ImpC/VipB)	2.02131e-70	290.34	3	ERT(1)DLELELNK	-0.32045	0	0	0	2.344	2.202	2.154	0	0	0
PAO1_1778	PA1658	hsiC2	238	T	T6SS component TssC (ImpC/VipB)	0.00484584	121.5	2	YVALT(1)VPR	0.045045	0	0	0	2.389	2.041	2.268	0	0	0
PAO1_1778	PA1658	hsiC2	229	S	T6SS component TssC (ImpC/VipB)	6.03287e-34	242.43	2	WQSFRQS(1)EDSR	-0.63424	0	0	0	2.401	2.196	2.102	0	0	0
PAO1_1778	PA1658	hsiC2	359	S	T6SS component TssC (ImpC/VipB)	2.19609e-23	203.26	3	GSDNAAFFS(1)AS(0.869)S(0.131)VQKPK	0.53001	0	0	0	2.403	2.068	2.227	0	0	0
PAO1_1778	PA1658	hsiC2	117	S	T6SS component TssC (ImpC/VipB)	0.00926342	131.46	2	IEILS(0.987)VS(0.013)K	0.31614	0	0	0	2.488	2.018	2.192	0	0	0
PAO1_1778	PA1658	hsiC2	481	T	T6SS component TssC (ImpC/VipB)	2.55866e-05	144.88	2	YMGADFT(0.997)LS(0.003)LVGK	0.92841	0	0	0	2.529	2.16	2.011	0	0	0
PAO1_1778	PA1658	hsiC2	105	T	T6SS component TssC (ImpC/VipB)	8.07151e-05	133.66	3	GLQLLVDRT(1)NFR	-0.67682	0	0	0	2.535	2.033	2.131	0	0	0
PAO1_1778	PA1658	hsiC2	326	T	T6SS component TssC (ImpC/VipB)	2.33615e-05	176.32	3	IPT(1)EVLVS(1)DRR	0.17734	0	0	0	2.544	2.025	2.128	0	0	0
PAO1_1785	PA1665	fha2	347	T	T6SS forkhead associated domain protein ImpI/VasC	0.00298485	88.552	3	RPLLAT(0.98)S(0.02)GSR	-0.22679	0	0	0	3.644	5.012	3.82	0	0	0
PAO1_1785	PA1665	fha2	361	S	T6SS forkhead associated domain protein ImpI/VasC	2.75662e-05	130.01	3	YHQS(1)LCQDDDWSER	-0.60128	0	0	0	3.76	4.786	3.902	0	0	0
PAO1_1785	PA1665	fha2	316	S	T6SS forkhead associated domain protein ImpI/VasC	6.68997e-05	117.55	3	DLQAHQVALLGAS(1)R	-1.5612	0	0	0	4.11	4.151	4.108	0	0	0
PAO1_1785	PA1665	fha2	323	T	T6SS forkhead associated domain protein ImpI/VasC	1.18169e-09	172.91	3	AT(1)LEHFSPQQLALR	-0.40034	0	0	0	4.118	4.422	3.862	0	0	0
PAO1_1793	PA1673		145	S	Hemerythrin domain protein	9.27778e-20	189.61	2	SEGGWLS(1)R	-0.5903	0	0	0	2.245	2.353	2.215	0.002	0.002	0
PAO1_1893			112	S	Phosphoenolpyruvate synthase regulatory protein	3.9739e-09	173.51	3	S(0.981)HS(0.019)IGHNSNYMDR	0.11244	0.011	0.011	0	2.791	3.379	3.215	0.022	0.02	0.029
PAO1_1920	PA1793	ppiB	142	T	Peptidyl-prolyl cis-trans isomerase PpiB (EC 5.2.1.8)	3.91926e-169	356.24	4	IKGVAT(1)T(1)MRS(1)GHQDVPAEDVIIEK	1.0067	0	0	0	4.033	3.221	4.031	0.001	0	0
PAO1_1920	PA1793	ppiB	23	T	Peptidyl-prolyl cis-trans isomerase PpiB (EC 5.2.1.8)	8.65884e-84	258.17	4	LHT(1)NHGVIT(1)LKLDEEKAPET(1)AANFK	-1.0161	0	0	0	4.433	3.993	5.095	0.004	0.003	0.003
PAO1_1920	PA1793	ppiB	145	S	Peptidyl-prolyl cis-trans isomerase PpiB (EC 5.2.1.8)	3.91926e-169	356.24	3	S(1)GHQDVPAEDVIIEK	-0.33365	0.002	0.002	0	6.273	5.17	6.565	0.007	0.006	0.006
PAO1_1920	PA1793	ppiB	6	T	Peptidyl-prolyl cis-trans isomerase PpiB (EC 5.2.1.8)	8.65884e-84	258.17	4	LHT(1)NHGVIT(1)LKLDEEKAPET(1)AANFK	-1.0161	0	0	0	3.555	2.971	2.342	0.001	0	0
PAO1_1920	PA1793	ppiB	39	T	Peptidyl-prolyl cis-trans isomerase PpiB (EC 5.2.1.8)	7.98292e-05	138.31	3	SGHYDNT(1)VFHR	0.76481	0.009	0.008	0.006	6.364	4.359	4.953	0.007	0	0
PAO1_1938	PA1804	hupB	65	T	DNA-binding protein HU-beta	9.29241e-10	201.09	3	T(1)GRNPQT(1)GKPIK	-0.038725	0.019	0.013	0.015	4.42	3.612	3.907	0.046	0.026	0.022
PAO1_2023	PA1880		8	S	Uncharacterized aldehyde oxidase, molybdopterin-binding subunit	0.00132026	105.63	2	IDLS(1)NALPGS(1)R	-0.90894	0	0	0	2.735	4.404	3.468	0	0	0
PAO1_2023	PA1880		293	S	Uncharacterized aldehyde oxidase, molybdopterin-binding subunit	0.00230939	109.15	3	VEWDES(1)KAEK	-0.20716	0	0	0	3.277	3.79	3.557	0	0	0
PAO1_2023	PA1880		251	T	Uncharacterized aldehyde oxidase, molybdopterin-binding subunit	0.00488977	121.9	2	SFDAT(0.974)AT(0.026)R	0.15326	0	0	0	3.386	3.85	3.396	0	0	0
PAO1_2023	PA1880		400	S	Uncharacterized aldehyde oxidase, molybdopterin-binding subunit	0.000551045	140.1	2	INTLYAGGS(1)FGR	-0.68496	0	0	0	3.596	3.79	3.256	0	0	0
PAO1_2023	PA1880		14	S	Uncharacterized aldehyde oxidase, molybdopterin-binding subunit	2.60455e-25	225.79	2	IDLS(1)NALPGS(1)R	-0.90894	0	0	0	3.774	3.051	3.811	0	0	0
PAO1_2023	PA1880		373	T	Uncharacterized aldehyde oxidase, molybdopterin-binding subunit	3.91007e-200	368.34	3	LTADSCEIWAGDQFQT(1)VDQGNAAR	0.64568	0	0	0	3.865	3.1	3.677	0	0	0
PAO1_2023	PA1880		434	T	Uncharacterized aldehyde oxidase, molybdopterin-binding subunit	1.34148e-06	126.61	3	LQWT(1)REDDIHGGFYR	-2.407	0	0	0	4.4	2.83	3.435	0	0	0
PAO1_2164	PA2008	fahA	180	T	Fumarylacetoacetase (EC 3.7.1.2)	4.96168e-19	153.12	3	RPNGQT(1)LPAGASEPVFGPCAR	-0.3532	0	0	0	2.071	2.102	2.113	0	0	0
PAO1_2172	PA2016	liuR	131	T	Predicted transcriptional regulator LiuR of leucine degradation pathway, MerR family	9.72185e-10	200.67	2	SYNKHT(1)VET	1.3492	0	0	0	2.773	2.214	2.402	0	0.006	0.005
PAO1_2428	PA2249	bkdB	126	S	Dihydrolipoamide acyltransferase component of branched-chain alpha-keto acid dehydrogenase complex (EC 2.3.1.168)	1.07044e-14	213.84	3	ALRDS(1)EAPR	-2.7521	0	0.001	0.001	2.045	3.169	3.102	0.004	0	0.004
PAO1_2443	PA2263		132	S	2-ketogluconate 6-phosphate reductase (EC 1.1.1.43)	1.44669e-05	141.83	3	S(1)VGAAQFGT(1)DVHGK	0.71859	0.006	0.008	0.007	3.746	3.998	3.863	0.012	0.013	0.018
PAO1_2482	PA2300	chiC	393	T	Chitinase (EC 3.2.1.14)	4.44843e-21	159.81	3	DGAMVGQSAALGS(0.014)T(0.938)DS(0.047)GLT(0.001)ADTR	1.0987	0	0	0	5.037	7.362	3.749	0	0	0
PAO1_2482	PA2300	chiC	366	S	Chitinase (EC 3.2.1.14)	4.1954e-07	120.79	3	GETSLVLAWNAS(0.81)S(0.19)GQR	-0.68909	0	0	0	5.603	3.934	5.44	0	0	0
PAO1_2817	PA2609		2	T	Anthranilate phosphoribosyltransferase-like protein	2.26829e-05	105.89	3	T(0.99)LS(0.008)T(0.002)PAEHPFAQFVR	0.58377	0.021	0.016	0	3.07	2.599	2.737	0.029	0.028	0.027
PAO1_2877	PA2667	mvaU	29	S	transcriptional regulator MvaT, P16 subunit, putative	2.27592e-103	318.82	2	SDSS(1)LKQELEFK	-0.23143	0.027	0.021	0.018	3.641	2.264	3.009	0.036	0.019	0.029
PAO1_2877	PA2667	mvaU	67	S	transcriptional regulator MvaT, P16 subunit, putative	1.51623e-44	259.47	2	APVT(1)VS(1)AAPQR	0.13808	0.012	0.009	0.009	3.035	3.05	2.809	0.04	0.037	0.039
PAO1_2931	PA2717	cpo	177	S	Non-heme chloroperoxidase (EC 1.11.1.10)	0.00176825	130.36	2	PGAQPS(1)EGIVR	0.37287	0	0	0	2.371	2.239	2.294	0	0	0
PAO1_2953	PA2738	himA	75	T	Integration host factor alpha subunit	4.55572e-16	210.79	2	T(1)GEEIPIT(1)AR	0.57905	0	0	0	2.047	2.522	2.198	0	0	0
PAO1_2953	PA2738	himA	81	T	Integration host factor alpha subunit	0.00280437	118.9	3	VVT(1)FRPGQK	0.87139	0	0	0	2.305	2.312	2.133	0	0	0
PAO1_2958	PA2743	infC	35	T	Translation initiation factor IF-3	1.66569e-13	176.23	2	FRPGT(1)EEGDYQVK	-0.63792	0.008	0.006	0.006	2.596	2.93	2.523	0.011	0.009	0.009
PAO1_3217	PA2970	rpmF	24	S	LSU ribosomal protein L32p @ LSU ribosomal protein L32p, zinc-independent	3.54007e-294	435.38	2	SHDALES(1)NALSVEK	-0.4483	0.018	0.021	0.015	2.513	3.098	2.007	0	0.054	0.055
PAO1_3224	PA2976	rne	538	T	Ribonuclease E (EC 3.1.26.12)	9.70685e-210	352.61	4	QEAAVKT(1)VAPQQPAPQHT(1)EAPVEPAKPMPEPSLFQGLVK	0.0197	0.006	0.005	0.005	2.775	3.19	3.398	0.005	0.004	0.005
PAO1_3260	PA3011	topA	57	S	DNA topoisomerase I (EC 5.99.1.2)	9.83463e-28	226.06	3	GRKS(1)AS(1)EAPALSPK	0.89407	0	0	0	2.374	3.485	2.649	0.016	0.011	0.015
PAO1_3344	PA3091		366	S	ATPase involved in DNA repair	1.31275e-24	154.33	4	LS(1)GQGVVFVAYHPGAGHLTIPLQDIPR	1.3103	0	0	0	2.736	2.066	3.747	0	0	0
PAO1_3344	PA3091		451	T	ATPase involved in DNA repair	4.29616e-08	181.66	2	FVAGDT(1)NCCAR	-1.0848	0	0	0	2.897	2.366	3.175	0	0	0
PAO1_3372	PA3115	fimV	283	S	Probable type IV pilus assembly FimV-related transmembrane protein	9.70222e-09	132.65	3	NAAGSAPS(0.999)KVDAT(0.001)DNLR	-0.76718	0.046	0.033	0.037	4.7	3.889	3.009	0.071	0	0.061
PAO1_3423	PA3162	rpsA	144	T	SSU ribosomal protein S1p	4.66086e-27	220.06	3	AFLPGSLVDVRPVRDT(1)T(1)HLEGK	-0.19464	0.001	0.002	0	2.435	2.684	2.169	0.018	0.012	0.016
PAO1_3423	PA3162	rpsA	546	T	SSU ribosomal protein S1p	9.89957e-199	380.17	3	KQEVESAGPT(1)T(1)IGDLIR	-0.12545	0.008	0	0.007	2.177	2.165	2.026	0	0.014	0.02
PAO1_3611	PA3331		406	T	Putative cytochrome P450 hydroxylase	3.11319e-51	235.92	3	TGCSAPANT(1)AS(1)HANPIER	-0.054152	0.002	0	0.001	2.852	2.638	4.571	0.005	0.004	0.002
PAO1_3630	PA3349		12	T	Chemotaxis protein CheV (EC 2.7.3.-)	5.46268e-33	217.86	2	T(1)QLVGQNR	0.14378	0.041	0.046	0	3.186	2.623	2.857	0.03	0.027	0.032
PAO1_3766	PA3477	rhlR	24	S	N-butanoyl-L-homoserine lactone-binding transcriptional activator @ Acyl-homoserine lactone-binding transcriptional activator, LuxR family @ Transcriptional regulator RhlR	1.89954e-09	134.81	3	SEMQPIHDS(1)QGVFAVLEK	0.23977	0	0	0	2.802	2.544	2.676	0	0	0
PAO1_3766	PA3477	rhlR	135	S	N-butanoyl-L-homoserine lactone-binding transcriptional activator @ Acyl-homoserine lactone-binding transcriptional activator, LuxR family @ Transcriptional regulator RhlR	0.0009926	92.575	3	APNNLLSVLS(1)VAR	-0.59961	0	0	0	3.191	2.367	2.505	0	0	0
PAO1_3766	PA3477	rhlR	50	T	N-butanoyl-L-homoserine lactone-binding transcriptional activator @ Acyl-homoserine lactone-binding transcriptional activator, LuxR family @ Transcriptional regulator RhlR	7.23701e-06	107.03	4	HT(1)IPFT(0.062)RPKT(0.938)EVHGTYPK	-0.34732	0	0	0	3.237	2.04	2.851	0	0	0
PAO1_3766	PA3477	rhlR	192	T	N-butanoyl-L-homoserine lactone-binding transcriptional activator @ Acyl-homoserine lactone-binding transcriptional activator, LuxR family @ Transcriptional regulator RhlR	4.69011e-11	203.11	2	EILQWT(1)ADGK	0.13633	0	0	0	3.473	2.075	2.578	0	0	0
PAO1_3821	PA3529		183	T	Alkyl hydroperoxide reductase subunit C-like protein	1.09377e-38	241.11	2	GMT(1)ASPEGVAK	0.1035	0.001	0.001	0.001	2.912	3.647	2.951	0.006	0.003	0.003
PAO1_3949	PA3653	frr	58	T	Ribosome recycling factor	3.94776e-09	194.06	2	QVANVT(1)VEDSR	0.30937	0	0	0	2.669	2.054	3.248	0.002	0	0.002
PAO1_3996	PA3700	lysS	157	T	Lysyl-tRNA synthetase (class II) (EC 6.1.1.6)	3.54694e-25	203.25	3	HHGLT(1)DTEQR	-0.81088	0	0.001	0.002	2.147	2.167	2.458	0.005	0.005	0.006
PAO1_4020	PA3724	lasB	257	T	Vibriolysin, extracellular zinc protease (EC 3.4.24.25) @ Pseudolysin, extracellular zinc protease (EC 3.4.24.26)	0.002069	156.48	2	FACPT(0.996)NT(0.004)YK	0.16367	0	0	0	4.658	2.772	3.292	0	0	0
PAO1_4115	PA3813	iscU	69	S	Iron-sulfur cluster assembly scaffold protein IscU	1.23436e-25	167.95	3	FKT(0.99)YGCGS(0.01)AIAS(0.95)S(0.043)S(0.007)LATEWMK	-0.35721	0	0	0	3.161	2.48	2.626	0	0	0
PAO1_4115	PA3813	iscU	60	T	Iron-sulfur cluster assembly scaffold protein IscU	1.23436e-25	167.95	3	FKT(0.999)YGCGS(0.001)AIAS(0.747)S(0.25)S(0.003)LATEWMK	-0.53485	0	0	0	3.161	2.48	2.626	0	0	0
PAO1_4115	PA3813	iscU	29	T	Iron-sulfur cluster assembly scaffold protein IscU	8.86734e-12	132.75	3	LDAADPNVGT(1)GMVGAPACGDVMR	-0.44254	0	0	0	3.199	2.511	2.562	0	0	0
PAO1_4115	PA3813	iscU	81	T	Iron-sulfur cluster assembly scaffold protein IscU	1.17112e-25	230.23	2	GKT(1)LDEAETIK	0.80879	0	0	0	3.278	2.222	2.767	0	0	0
PAO1_4167	PA3861	rhl	48	T	ATP-dependent RNA helicase RhlB (EC 3.6.4.13)	3.03904e-15	142.78	3	ADGTQPQS(0.276)GS(0.276)S(0.448)PVPQGPAGAT(1)AK	-0.28716	0.013	0.01	0.009	2.406	3.051	3.228	0.006	0.005	0.004
PAO1_4236	PA3924		402	T	Medium-chain-fatty-acid--CoA ligase (EC 6.2.1.-)	3.16837e-07	184.03	2	SPWLT(1)QGYFR	0.69438	0	0	0	2.208	2.51	2.583	0	0	0
PAO1_4322	PA4005		110	S	Ribosomal silencing factor RsfA	0.00221832	160.72	2	LWQGAEQS(1)R	0.64923	0.023	0.017	0.017	2.143	2.66	2.757	0.027	0.035	0
PAO1_4544	PA4216	phzG1	139	S	Pyridoxamine 5'-phosphate oxidase PhzG (EC 1.4.3.5)	1.26717e-17	208.79	2	PYQT(1)HPMS(1)IASR	-0.88949	0	0	0	7.783	2.819	9.419	0.029	0.019	0.027
PAO1_4544	PA4216	phzG1	139	S	Pyridoxamine 5'-phosphate oxidase PhzG (EC 1.4.3.5)	1.26717e-17	208.79	2	PYQT(1)HPMS(1)IASR	-0.88949	0	0	0	7.783	2.819	9.419	0.029	0.019	0.027
PAO1_4544	PA4216	phzG1	145	S	Pyridoxamine 5'-phosphate oxidase PhzG (EC 1.4.3.5)	3.43096e-71	250.09	4	PYQT(1)HPMSIAS(1)RQS(0.998)ET(0.002)LADIHALR	-0.44321	0	0	0	2.145	7.577	6.052	0.005	0	0
PAO1_4544	PA4216	phzG1	81	T	Pyridoxamine 5'-phosphate oxidase PhzG (EC 1.4.3.5)	0.00131513	95.428	3	GVVFAT(1)HADSQK	-0.65283	0	0	0	2.319	5.779	3.643	0	0	0
PAO1_4544	PA4216	phzG1	133	Y	Pyridoxamine 5'-phosphate oxidase PhzG (EC 1.4.3.5)	0.00632228	55.588	3	ADAQWLS(0.959)RPY(0.753)QT(0.285)HPMS(0.251)IAS(0.752)R	-1.4596	0	0	0	2.36	2.833	5.708	0	0	0
PAO1_4544	PA4216	phzG1	142	S	Pyridoxamine 5'-phosphate oxidase PhzG (EC 1.4.3.5)	3.43096e-71	250.09	4	PYQT(1)HPMSIAS(1)RQS(0.998)ET(0.002)LADIHALR	-0.44321	0	0	0	2.763	5.409	3.378	0	0	0
PAO1_4544	PA4216	phzG1	164	T	Pyridoxamine 5'-phosphate oxidase PhzG (EC 1.4.3.5)	6.17338e-05	169.52	2	LAET(1)DGPLPR	0.58923	0	0	0	2.8	5.436	3.315	0	0	0
PAO1_4544	PA4216	phzG1	135	T	Pyridoxamine 5'-phosphate oxidase PhzG (EC 1.4.3.5)	3.43096e-71	250.09	4	PYQT(1)HPMSIAS(1)RQS(0.998)ET(0.002)LADIHALR	-0.44321	0	0	0	2.922	5.06	3.439	0	0	0
PAO1_4544	PA4216	phzG1	130	S	Pyridoxamine 5'-phosphate oxidase PhzG (EC 1.4.3.5)	3.39006e-39	192.5	3	ADAQWLS(1)RPYQT(1)HPMSIASR	0.10342	0	0	0	3.102	4.406	3.695	0	0	0
PAO1_4545	PA4217	phzS	391	T	FAD-dependent monooxygenase PhzS	9.52801e-38	252.44	2	SAALEAIT(1)GSYR	-0.92969	0.001	0	0.001	4.569	5.575	5.939	0.002	0.002	0.002
PAO1_4564	PA4236	katA	23	T	Catalase KatE (EC 1.11.1.6)	2.95791e-88	276.52	3	T(0.081)RLT(0.927)T(0.991)AAGAPVVDNQNVQT(1)AGPR	0.59176	0.002	0.002	0	3.837	3.711	3.951	0.005	0.004	0.004
PAO1_4564	PA4236	katA	9	T	Catalase KatE (EC 1.11.1.6)	1.54415e-115	305.98	2	LTT(1)AAGAPVVDNQNVQTAGPR	-0.29066	0.002	0.002	0.002	4.284	4.289	4.363	0.006	0.006	0.006
PAO1_4564	PA4236	katA	8	T	Catalase KatE (EC 1.11.1.6)	4.09429e-60	234.99	3	T(0.028)RLT(0.974)T(0.998)AAGAPVVDNQNVQTAGPR	-0.42179	0.013	0.013	0.017	3.001	2.642	2.919	0	0	0
PAO1_4579	PA4251	rplE	73	S	LSU ribosomal protein L5p (L11e)	0.00144124	128.35	2	KS(1)IAGFK	1.0341	0.011	0.015	0	2.34	2.024	2.617	0.038	0.036	0
PAO1_4580	PA4252	rplX	45	T	LSU ribosomal protein L24p (L26e)	1.55745e-70	254.11	3	RHT(1)KPNPMLGQQGGIVEK	0.3009	0.023	0.012	0	3.204	2.424	3.072	0.058	0.063	0.038
PAO1_4580	PA4252	rplX	97	S	LSU ribosomal protein L24p (L26e)	9.58112e-19	213.18	2	VFKS(0.999)T(0.001)QKPVQA	-0.4766	0.018	0.018	0.02	2.825	2.868	3.084	0.025	0.026	0
PAO1_4609	PA4277	tufB	62	T	Translation elongation factor Tu	1.11114e-67	279.53	2	GIT(1)INTSHVEYDSAVR	0.15252	0.003	0.004	0.003	3.149	2.385	2.365	0.016	0.015	0.015
PAO1_4659	PA4315	mvaT	96	T	transcriptional regulator MvaT, P16 subunit	6.20442e-45	263.27	2	NPHTGEVIET(1)K	-0.13791	0	0	0	2.526	2.232	2.651	0.074	0.038	0.058
PAO1_4666	PA4322		10	S	FIG022979: MoxR-like ATPases	7.56042e-73	280.43	3	SEQTPEQPS(1)T(1)APNPALQR	-0.65773	0	0.003	0.005	2.287	2.178	2.612	0.007	0.004	0.004
PAO1_4731	PA4385	groEL	141	T	Heat shock protein 60 kDa family chaperone GroEL	8.01923e-97	234.02	2	ELAKPCADT(1)K	0.468	0.011	0.023	0.01	2.698	2.616	3.017	0.013	0.019	0.012
PAO1_4732	PA4386	groES	21	T	Heat shock protein 10 kDa family chaperone GroES	1.52354e-83	265.45	3	T(1)AGGIVLPGS(1)AAEKPNRGEVVAVGTGR	-0.33241	0.014	0.022	0.021	3.073	3.247	2.492	0.075	0.054	0.055
PAO1_4732	PA4386	groES	30	S	Heat shock protein 10 kDa family chaperone GroES	2.8267e-106	305.98	3	T(1)AGGIVLPGS(1)AAEKPNR	0.28855	0.02	0.027	0.023	2.972	3.004	2.715	0.079	0.074	0.098
PAO1_4841	PA4493	roxR	164	T	Dna binding response regulator PrrA (RegA)	2.16547e-238	417	3	VLAEHEGNIS(1)AT(1)AR	-0.060894	0	0.001	0.001	2.923	2.86	2.691	0.005	0.002	0
PAO1_4968	PA4611		9	S	hypothetical protein	0.000646691	115.14	3	PLEQHPLS(1)R	-0.4849	0	0	0	2.342	2.114	2.52	0	0	0
PAO1_5122	PA4744	infB	81	T	Translation initiation factor 2	1.44942e-103	315.68	2	T(1)VS(1)VEVR	0.65886	0	0.002	0.001	2.58	2.511	2.734	0.002	0.002	0.002
PAO1_5134	PA4755	greA	83	S	Transcription elongation factor GreA	7.76956e-135	329.79	3	LSNAQVIDVT(1)AIPHS(1)GK	0.60992	0	0	0	3.932	5.201	4.384	0.004	0.004	0.003
PAO1_5134	PA4755	greA	30	S	Transcription elongation factor GreA	1.10525e-14	184.8	2	PQIS(1)QAIAEAR	0.14352	0.01	0.009	0.012	9.487	5.357	5.217	0.02	0.031	0.024
PAO1_5134	PA4755	greA	70	S	Transcription elongation factor GreA	7.4781e-72	272.18	3	LS(1)NAQVIDVTAIPHS(1)GK	0.38731	0.028	0.032	0.032	7.246	4.925	5.186	0.082	0.089	0
PAO1_5134	PA4755	greA	121	S	Transcription elongation factor GreA	8.17622e-05	133.47	2	IS(1)VNSPIAR	-0.28909	0	0	0	2.318	2.249	2.214	0	0	0
PAO1_5134	PA4755	greA	7	T	Transcription elongation factor GreA	1.65127e-07	179.46	2	S(1)KFPMT(1)VQGAR	-1.0605	0	0	0	2.374	2.258	2.148	0	0	0
PAO1_5267	PA4880		26	T	DNA protection during starvation protein	1.54255e-79	286.73	3	KNIQEGAVT(1)EGYSADR	0.7393	0	0	0	3.475	3.061	3.334	0	0.001	0.001
PAO1_5267	PA4880		3	T	DNA protection during starvation protein	6.51878e-10	184	3	T(0.987)T(0.989)VQLT(0.024)DVQT(1)LR	-1.8278	0	0	0	4.488	3.573	3.679	0.02	0.022	0.018
PAO1_5267	PA4880		2	T	DNA protection during starvation protein	6.51878e-10	184	3	T(0.994)T(0.006)VQLT(0.001)DVQT(0.999)LRDR	-0.15808	0	0	0	4.627	3.67	3.413	0.022	0.025	0.02
PAO1_5327	PA4938	purA	302	T	Adenylosuccinate synthetase (EC 6.3.4.4)	4.9703e-11	202.69	3	RGHEFGAT(1)T(1)GR	0.19599	0.007	0.005	0.005	2.179	3.095	2.576	0.008	0.007	0.005
PAO1_5335	PA4946	mutL	374	S	DNA mismatch repair protein MutL	0.00025358	146.79	2	LAES(1)VLESPAAR	-0.094664	0	0	0	2.227	2.181	2.523	0	0.008	0.007
PAO1_5451	PA5054	hslU	153	S	ATP-dependent hsl protease ATP-binding subunit HslU	8.03678e-58	240.13	3	PAMGFGDEPAREDS(1)NTR	1.3481	0.003	0.005	0.003	2.499	2.535	2.311	0.007	0.008	0.005
PAO1_5457	PA5060	phaF	121	S	Polyhydroxyalkanoate granule-associated protein PhaF	2.6456e-44	256.13	2	ELHS(1)KVDT(1)LTK	-0.74028	0	0	0	4.269	4.419	4.682	0.004	0.004	0.004
PAO1_5457	PA5060	phaF	127	T	Polyhydroxyalkanoate granule-associated protein PhaF	5.15639e-17	223.55	2	VDT(1)LT(1)KQIEK	-2.1338	0	0	0	4.83	4.14	4.415	0.005	0.005	0.005
PAO1_5457	PA5060	phaF	45	T	Polyhydroxyalkanoate granule-associated protein PhaF	0.000482338	145.72	3	LFET(1)LVKDGEK	0.015832	0	0	0	4.987	4.226	4.162	0.007	0.006	0.005
PAO1_5457	PA5060	phaF	103	S	Polyhydroxyalkanoate granule-associated protein PhaF	0.000674313	172.6	2	LNS(1)AISR	0.32726	0	0	0	4.281	4.862	4.123	0.016	0.017	0.011
PAO1_5457	PA5060	phaF	137	S	Polyhydroxyalkanoate granule-associated protein PhaF	3.39957e-18	214.06	3	LT(1)GVS(1)VKPAAK	0.76378	0.007	0.006	0.006	3.417	3.852	10.407	0.052	0	0.03
PAO1_5457	PA5060	phaF	91	S	Polyhydroxyalkanoate granule-associated protein PhaF	3.09711e-20	195.39	3	ALGKWS(1)ELEEAFDKR	-0.98704	0	0	0	3.171	2.816	2.845	0	0.044	0
PAO1_5457	PA5060	phaF	21	S	Polyhydroxyalkanoate granule-associated protein PhaF	6.15874e-05	142.94	3	ESSWIGEIEKYS(1)R	-0.24906	0	0	0	4.056	4.15	2.576	0.087	0.051	0
PAO1_5457	PA5060	phaF	125	T	Polyhydroxyalkanoate granule-associated protein PhaF	2.42425e-27	224.03	2	VDT(1)LT(1)KQIEK	-2.1338	0	0	0	2.019	2.119	2.567	0	0	0
PAO1_5457	PA5060	phaF	204	T	Polyhydroxyalkanoate granule-associated protein PhaF	0.00728207	145.99	2	PAAKPT(1)AK	-0.10653	0	0	0	2.06	2.231	2.409	0	0	0
PAO1_5460	PA5063	ubiE	36	S	2-methoxy-6-polyprenyl-1,4-benzoquinol methylase (EC 2.1.1.201)	2.70391e-59	263.89	3	VAEVFHS(1)VAAK	-1.2834	0	0	0	2.255	2.377	2.987	0.002	0.003	0.002
PAO1_5465	PA5068	tatA	67	T	Twin-arginine translocation protein TatA	0	550.51	4	KDQPAAQPAQPLNQPHT(1)IDAQAQK	0.60896	0.015	0.02	0.026	4.04	5.809	2.541	0.022	0.043	0.048
PAO1_5496	PA5098	hutH	261	T	Histidine ammonia-lyase (EC 4.3.1.3)	0.000785708	134.08	2	DLLT(1)ASSEVAR	0.40514	0	0	0	2.6	2.346	2.698	0	0	0
PAO1_5496	PA5098	hutH	64	S	Histidine ammonia-lyase (EC 4.3.1.3)	1.12297e-08	150.09	3	TAYGINTGFGLLAS(0.823)T(0.177)R	-0.68957	0	0	0	2.648	2.344	2.647	0	0	0
PAO1_5580	PA5178		103	T	Uncharacterized LysM domain protein YgaU	9.74398e-17	219.26	2	KGDT(1)LSAIAK	0.63133	0.006	0	0.008	3.918	3.865	2.782	0.013	0.012	0.009
PAO1_5580	PA5178		19	T	Uncharacterized LysM domain protein YgaU	2.55687e-100	306.82	3	LWDT(1)LT(1)GHEAQAAESLK	1.8617	0.006	0.005	0.006	4.108	3.495	4.169	0.042	0.035	0.034
PAO1_5726	PA5316	rpmB	25	T	LSU ribosomal protein L28p @ LSU ribosomal protein L28p, zinc-independent	1.78623e-21	200.19	3	GPVTGNNIS(1)HAHNKT(1)R	-1.055	0.037	0.029	0	2.647	2.149	2.11	0.048	0.066	0.023
PAO1_5775	PA5364		154	T	Phosphate regulon transcriptional regulatory protein PhoB (SphR)	1.53152e-17	159.13	3	REIAS(1)GMANDS(1)LAALT(1)GGR	-1.1338	0.006	0.005	0.005	3.156	2.432	2.81	0	0	0
PAO1_5978	PA5553	atpC	131	T	ATP synthase epsilon chain (EC 3.6.3.14)	3.94622e-27	221.86	3	LAEAAAQLRT(1)VQQLR	-0.81583	0.02	0.02	0.025	5.097	2.891	4.054	0.039	0.034	0.045
		pfkA	322	S	Uncharacterized protein	6.90657e-11	139.2	3	PLNDDVFFNQS(0.917)S(0.083)VYGPR	2.3087	0	0	0	3.853	5.107	6.146	0	0	0
		pfkA	323	S	Uncharacterized protein	8.6951e-61	268.49	3	PLNDDVFFNQS(0.025)S(0.975)VYGPR	0.82543	0	0	0	5.009	5.38	4.962	0	0	0
		pfkA	37	S	Uncharacterized protein	3.50168e-06	193.82	2	AHDT(1)LLS(1)R	0.51713	0	0	0	5.058	6.079	4.348	0	0	0
		pfkA	142	S	Uncharacterized protein	9.71276e-24	189.02	3	DLKPTNVMIS(1)GGYSLNELK	3.9749	0	0	0	5.499	5.658	4.326	0	0	0
		pfkA	146	S	Uncharacterized protein	1.17941e-16	151	3	DLKPTNVMISGGY(0.001)S(0.999)LNELK	-0.011393	0	0	0	5.651	5.118	4.643	0	0	0
		pfkA	72	T	Uncharacterized protein	3.56183e-67	256.89	4	VNHHNVAKT(1)LDYIKEDDNR	0.77795	0	0	0	5.677	3.936	5.59	0	0	0
		pfkB	261	T	Uncharacterized protein	2.85813e-44	242.86	2	HQALIT(1)HK	1.839	0	0	0	10.484	14.514	14.406	0.003	0.001	0.003
		pfkB	328	S	Uncharacterized protein	5.12162e-29	200.98	3	IPT(1)S(1)CVLAIGNS(1)QR	0.94582	0	0	0	15.566	5.253	15.878	0.032	0.018	0.033
		pfkB	320	S	Uncharacterized protein	1.5929e-23	182.41	3	IPT(1)S(1)CVLAIGNS(1)QR	0.94582	0	0	0	10.817	12.621	13.942	0.059	0.038	0.057
		pfkB	277	T	Uncharacterized protein	0.000897234	172.21	2	KIT(1)LSVDR	0.41794	0	0	0	5.456	6.389	7.747	0	0	0
		pfkB	267	T	Uncharacterized protein	2.60785e-08	147.26	3	HQALIT(1)HKGNPT(1)YLNK	0.43253	0	0	0	5.903	5.111	8.346	0	0	0
		pfkB	20	T	Uncharacterized protein	0.0070432	56.884	3	KIDGGMGT(1)IFVCNDR	-0.51121	0	0	0	6.426	7.551	5.721	0	0	0
		pfkB	331	S	Uncharacterized protein	5.12162e-29	200.98	3	IPTSCVLAIGNS(1)QRS(1)NQER	-0.36192	0	0	0	6.683	6.492	6.339	0	0	0
Selection parameters:
KKMP>2
KKPMP<0.1
vector<0.05
